# Barriers to Antimicrobial Resistance Gene Exchange in Methicillin Resistant *Staphylococcus aureus* Cluster into Transfer Islands

**DOI:** 10.64898/2025.12.19.694131

**Authors:** Jacob Wildfire, Mais Maree, Sophie R. Mallinson, Adam A. Witney, Gwenan M. Knight, Jodi A. Lindsay

## Abstract

Horizontal gene transfer (HGT) via generalised transduction is a major driver of antimicrobial resistance (AMR) in *Staphylococcus aureus*, yet the genetic barriers regulating phage-mediated transfer remain poorly defined. Using a co-culture gene transfer rate assay (COGTRA) that quantifies phage-dependent resistance gene exchange under competitive, antibiotic-free conditions, we screened 1,920 mutants from the Nebraska Transposon Mutant Library for elevated transfer. We identified 32 validated high-transfer mutants that act as HGT barriers, 66% of which clustered within two chromosomal regions that we term *S. aureus* Transfer Islands (SauTI1 and SauTI2). SauTI loci restricted generalised transduction bidirectionally, and SauTI1 genes were widespread across *S. aureus* genomes yet showed lineage-specific variation. SauTI1 encodes an SMC2–Cbf1 condensin–nuclease module whose disruption markedly increases generalised transduction and plasmid transfer, resembling Wadjet-like restriction systems. Together, these findings identify clustered defence loci that restrict HGT in *S. aureus* and identify SauTIs as key regulators of AMR evolution.
