## Supplementary Table 3 for "Barriers to Antimicrobial Resistance Gene Exchange in Methicillin Resistant *Staphylococcus aureus* Cluster into Transfer Islands"

### Sheet: Suppl. Table3
Mutant	FPR3757 locus	Putative gene name	Putative gene description	Correct knockout locus	Replicates	Multiplicate COGTRA ratio	Confirmed HTM	Ratio of KanS concentration to mean control DRP concentration	Ratio of KanR concentration to mean control DRP concentration
NE1533	SAUSA300_0007		Hypothetical protein		3	1.6	N	1.6	0
NE487	SAUSA300_0042		Conserved hypothetical protein		3	0	N	0	0
NE818	SAUSA300_0176		ABC transporter permease		5	0.4	N	0.3	0
NE612	SAUSA300_0220	pflB	Formate acetyltransferase		6	0.7	N	1.3	0
NE653	SAUSA300_0297		Putative lipoprotein		3	4.1	N	3.4	0.8
NE1570	SAUSA300_0431		Hypothetical protein		3	0	N	0	0
NE1523	SAUSA300_0470	ksgA	Dimethyladenosine transferase		6	3.7	N	0.6	2.6
NE1509	SAUSA300_0630		ABC transporter ATP-binding protein		3	1.6	N	1.6	0
NE1122	SAUSA300_0763	est	Carboxylesterase		3	0.5	N	0.5	0
NE1329	SAUSA300_0793		Hypothetical protein		3	0	N	0	0
NE74	SAUSA300_0828		5-nucleotidase family protein		3	44.7	Y	4.6	39.3
NE535	SAUSA300_0867	spsA	Signal peptidase IA		3	0.6	N	0.1	0.4
NE123	SAUSA300_0977		Cobalt transport family protein	Y	6	32.5	Y	20.8	39
NE788	SAUSA300_0988	trkA	Potassium uptake protein		3	0.7	N	0.7	0
NE1420	SAUSA300_1003		Conserved hypothetical protein		3	110.6	Y	80.4	22.1
NE926	SAUSA300_1106		Putative lipoprotein		6	10.6	N	0	10.3
NE924	SAUSA300_1110	sun	Ribosomal RNA small subunit methyltransferase B		6	24	Y	1.2	17.9
NE1638	SAUSA300_1111		Ribosomal RNA large subunit methyltransferase N		3	22.8	Y	1.8	20.9
NE352	SAUSA300_1114	rsgA	Ribosome small subunit-dependent gtpase A		6	0.8	N	0.3	0
NE1752	SAUSA300_1163	rbfA	Ribosome-binding factor A		6	21.7	Y	1.7	20
NE1517	SAUSA300_1172		M16 family peptidase		3	2.8	N	1.3	1.5
NE40	SAUSA300_1174		Conserved hypothetical protein		3	3.5	N	2.6	1.2
NE608	SAUSA300_1210		Conserved hypothetical protein		3	2.8	N	0.7	2
NE1514	SAUSA300_1231		Gamma-aminobutyrate permease		3	3.2	N	1.6	1.6
NE1330	SAUSA300_1238		Hypothetical protein		3	6.5	N	1	5.5
NE1451	SAUSA300_1243	sbcC	Exonuclease sbcc		3	4.5	N	0.4	4.3
NE1135	SAUSA300_1245	opuD	Glycine betaine transporter opud		3	4.1	N	0.2	4.1
NE861	SAUSA300_1246	acnA	Aconitate hydratase		3	12.7	N	0.5	12.2
NE1215	SAUSA300_1266	trpF	N-(5'-phosphoribosyl)anthranilate isomerase		3	10	N	2.2	8.4
NE310	SAUSA300_1267	trpB	Tryptophan synthase, beta subunit		3	22.1	Y	1.8	20.3
NE168	SAUSA300_1276	opp-2B	Peptide ABC transporter, permease protein / oligopeptide permease, channel-forming protein		3	8.6	N	3.5	5
NE1513	SAUSA300_1297		Acylphosphatase		3	0	N	0	0
NE1119	SAUSA300_1322		Hypothetical protein		3	6.4	N	1.6	3.7
NE471	SAUSA300_1326		Putative cell wall enzyme ebsb		3	11.5	N	0	11.5
NE376	SAUSA300_1334		Putative membrane protein		3	1.6	N	1	0.5
NE1331	SAUSA300_1358	ndk	Nucleoside diphosphate kinase		3	3.5	N	0	3.5
NE965	SAUSA300_1363	gpsA	NAD(P)H-dependent glycerol-3-phosphate dehydrogenase		6	0.7	N	0.4	0.2
NE1647	SAUSA300_1365	rpsA	30S ribosomal protein S1		3	17.8	Y	0.9	15.7
NE1530	SAUSA300_1368	ansA	L-asparaginase		3	7.4	N	2.6	4.8
NE1561	SAUSA300_1370	ebpS	Cell surface elastin binding protein		3	0	N	0	0
NE412	SAUSA300_1374		Conserved hypothetical protein		5	6.7	N	2.7	4.9
NE1309	SAUSA300_1442	srrA	Respiratory response protein, srra		3	0.5	N	0.5	0
NE1085	SAUSA300_1444	scpB	Segregation and condensation protein B	Y	3	12.7	N	12.7	1.2
NE99	SAUSA300_1448		Transcriptional regulator, Fur family		6	1	N	1.3	0
NE1698	SAUSA300_1449		Mutt/nudix family protein		3	24.7	Y	14.8	9.9
NE903	SAUSA300_1451		Short chain dehydrogenase/reductase family oxidoreductase		6	10.3	N	3.7	4.5
NE1439	SAUSA300_1457	malR	Maltose operon transcriptional repressor		3	0	N	0	0
NE1346	SAUSA300_1461		Hypothetical protein		3	1.6	N	1.1	0
NE1763	SAUSA300_1480		Putative trag membrane protein		3	0.5	N	0.5	0
NE1245	SAUSA300_1484		Hypothetical protein		3	1.1	N	0.5	0.5
NE1162	SAUSA300_1506		Hypothetical protein		2	20.2	Y	2.2	18
NE1229	SAUSA300_1515		ABC transporter permease		3	0.8	N	0.2	0.6
NE184	SAUSA300_1533		Conserved hypothetical protein		6	4	N	4.4	0
NE712	SAUSA300_1551		Conserved hypothetical protein		6	3.1	N	1.2	1.9
NE1519	SAUSA300_1563	accC	Acetyl-coa carboxylase, biotin carboxylase		3	1.7	N	0.7	1.5
NE1760	SAUSA300_1599		Hypothetical protein		3	4.1	N	2.3	1.7
NE819	SAUSA300_1607		Hypothetical protein		3	7.2	N	0.3	6.9
NE951	SAUSA300_1613		Putative abrb protein		4	12.7	N	1.2	11.3
NE1501	SAUSA300_1618	hemX	Hema concentration negative effector hemx		4	12.5	N	0	12.2
NE618	SAUSA300_1638	phoR	Sensory box histidine kinase phor		3	9.6	N	0	9.6
NE594	SAUSA300_1641	gltA	Citrate synthase II		3	12.5	N	0	12.5
NE810	SAUSA300_1642		D-serine/D-alanine/glycine transporter		3	14.7	Y	0.4	12.3	SauTI2
NE265	SAUSA300_1651		CBS domain protein		3	43.6	Y	24.2	11
NE711	SAUSA300_1652		Conserved hypothetical protein		3	32.9	Y	0	32.9
NE1675	SAUSA300_1653		Metal-dependent hydrolase		3	50.2	Y	10	40.2
NE1482	SAUSA300_1654		Proline dipeptidase		3	26.2	Y	2.1	24.1
NE1359	SAUSA300_1665		Conserved hypothetical protein		3	4.1	N	0.6	3.9
NE1661	SAUSA300_1667		Putative glycerophosphoryl diester phosphodiesterase		3	30.3	Y	4.5	27.9
NE109	SAUSA300_1668		Osmc/Ohr family protein		3	28.8	Y	1.4	26.5
NE1652	SAUSA300_1669		Aminotransferase, class V		3	14.7	Y	1.8	12.9
NE843	SAUSA300_1670	serA	D-3-phosphoglycerate dehydrogenase		6	24.2	Y	1.8	14.1
NE1075	SAUSA300_1677	isdH	Cell wall surface anchor family protein	Y	3	25.1	Y	23.1	0.6
NE1678	SAUSA300_1721		Hypothetical protein		3	3.2	N	0.5	2.6
NE1441	SAUSA300_1728		Oxidoreductase, aldo/keto reductase family		3	0	N	0	0
NE1260	SAUSA300_1731	pckA	Phosphoenolpyruvate carboxykinase		3	3.2	N	2.1	1.1
NE1319	SAUSA300_1740		Hypothetical protein		3	3.9	N	0.4	3.5
NE1873	SAUSA300_1742		Hypothetical protein		3	10.9	N	3.4	6.8
NE1599	SAUSA300_1743		Hypothetical protein		3	1.1	N	0.5	0.5
NE287	SAUSA300_1744		Conserved hypothetical protein		3	8.2	N	0	7.6
NE1443	SAUSA300_1747		Conserved hypothetical protein		1	469.2	Y	337.8	131.4	SauTI1
NE1639	SAUSA300_1749		Hypothetical protein		3	11.9	N	3.3	4.9
NE1764	SAUSA300_1753	splF	Serine protease splf		3	5.4	N	1.1	4.3
NE1207	SAUSA300_1757	splB	Serine protease splb		3	8.6	N	0	7.9
NE527	SAUSA300_1766	epiB	Lantibiotic epidermin biosynthesis protein epib		5	12.4	N	4.2	8.8
NE1240	SAUSA300_1768	lukD	Leukotoxin lukd		3	3.9	N	0	3.9
NE558	SAUSA300_1769	lukE	Leukotoxin luke	Y	3	26	Y	1	25
NE1029	SAUSA300_1780		Conserved hypothetical protein		3	35	Y	0	35
NE294	SAUSA300_1784		Signal transduction protein TRAP	Y	3	47.3	Y	3.8	43.6
NE107	SAUSA300_1785		Putative ABC transporter protein ecsb		3	37.6	Y	24	12.7
NE1644	SAUSA300_1788		Hypothetical protein		3	33.5	Y	12.1	19.5
NE1173	SAUSA300_1792	smc2	Putative chromosome segregation protein SMC	Y	3	33.8	Y	13.5	20.3
NE1247	SAUSA300_1796		Hypothetical protein		3	7.6	N	0.3	7.3
NE1053	SAUSA300_1799		Putative sensor histidine kinase		3	0	N	0	0
NE164	SAUSA300_1800		Ribosomal large subunit pseudouridine synthase, rlud subfamily		3	97.8	Y	0	97.8
NE427	SAUSA300_1801	fumC	Fumarate hydratase, class II		6	18.9	Y	3.5	7.7
NE182	SAUSA300_1802		Conserved hypothetical protein		3	31.1	Y	10.6	17
NE136	SAUSA300_1805		RNA methyltransferase	Y	3	71.8	Y	2	66
NE634	SAUSA300_1809		Putative membrane protein		3	3.9	N	0.2	3.7
NE665	SAUSA300_1842		Transcriptional regulator, Fur family		2	2.3	N	0	2.3
NE1086	SAUSA300_1845	hemL	Glutamate-1-semialdehyde aminotransferase		3	3.7	N	0.2	3.5
NE1351	SAUSA300_1846		Conserved hypothetical protein		3	11	N	5.7	3.7
NE1040	SAUSA300_1849	mutY	A/G-specific adenine glycosylase		6	10	N	0.8	9.5
NE18	SAUSA300_1851		Putative membrane protein		3	7.2	N	1.5	5.7
NE324	SAUSA300_1854		Regulatory protein recx		5	3.7	N	1.3	2
NE316	SAUSA300_1858		Conserved hypothetical protein		3	0.8	N	0.8	0
NE1706	SAUSA300_1870		Hypothetical protein		3	6.9	N	5.3	1.1
NE889	SAUSA300_1883	putP	High affinity proline permease		6	1.1	N	1	0.3
NE587	SAUSA300_1896	pheA	Prephenate dehydratase		6	0.8	N	0.6	0.5
NE1095	SAUSA300_1901	aldA2	Aldehyde dehydrogenase		3	0.5	N	0.5	0
NE389	SAUSA300_1906		Conserved hypothetical protein		6	9.1	N	0.4	3.5
NE1908	SAUSA300_1911		ABC transporter ATP-binding protein		3	1.6	N	1.6	0
NE1386	SAUSA300_1974		Leukocidin/Hemolysin toxin family protein		3	0	N	0	0
NE734	SAUSA300_1978		Ferric hydroxamate receptor		5	0.6	N	0.3	0.1
NE118	SAUSA300_1986		Nitroreductase family protein		6	2.3	N	1	1
NE469	SAUSA300_1994	scrB	Sucrose-6-phosphate hydrolase		3	4.8	N	1.6	1.5
NE1103	SAUSA300_2010	leuA	2-isopropylmalate synthase		3	0	N	0	0
NE91	SAUSA300_2034	kdpA	K+-transporting atpase, A subunit	N	6	64.6	Y	63	0
NE1322	SAUSA300_2042		Hypothetical protein		3	0	N	0	0
NE600	SAUSA300_2087		Putative peptidase		6	1.4	N	0.3	0.6
NE311	SAUSA300_2097		Conserved hypothetical protein		3	1.1	N	0.3	0.7
NE1323	SAUSA300_2098	arsR	Arsr family transcriptional regulator		6	0.7	N	0	0.3
NE10	SAUSA300_2129		Putative hemolysin III		3	33.4	Y	8.5	20.1
NE668	SAUSA300_2274		Putative membrane protein		6	0.4	N	0.8	0
NE1152	SAUSA300_2342	rH	Respiratory nitrate reductase, beta subunit		3	2.6	N	1.1	1.6
NE73	SAUSA300_2354		Putative lipoprotein		3	0.2	N	0	0.2
NE1081	SAUSA300_2561	phoB	Alkaline phosphatase		3	0	N	0	0
NE1676	SAUSA300_2607	hisA	(5-phosphoribosyl)-5-[(5- phosphoribosylamino)methylideneamino] imidazole-4-carboxamide isomer		3	0	N	0	0
