## Supplementary Table 4 for "Barriers to Antimicrobial Resistance Gene Exchange in Methicillin Resistant *Staphylococcus aureus* Cluster into Transfer Islands"

### Sheet: Suppl. Table4
Strain	Accession number	Relevant characteristics *	Source or reference
Bacteria
RN4220	CP150127.1	Restriction-defective derivative of RN450	(44)
JE2	CP020619.1	USA300 CA-MRSA strain LAC without plasmids	(24)
NE91	SRX31046298	JE2, SAUSA300_1785::Tn (supposed to be kdpA::Tn), ermB	(24)
NE123	SRX31046299	JE2, SAUSA300_0977::Tn, ermB	(24)
NE129		JE2, comEC::Tn, ermB	(24)
NE136	SRX31046310	JE2, SAUSA300_1805::Tn, ermB	(24)
NE173		JE2, comFA::Tn, ermB	(24)
NE201		JE2, ɸ2 int::Tn, ermB	(24)
NE242		JE2, dprA::Tn, ermB	(24)
NE250		JE2, comGB::Tn, ermB	(24)
NE294	SRX31046316	JE2, SAUSA300_1784::Tn, ermB	(24)
NE322		JE2, comGF::Tn, ermB	(24)
NE327	SRX31046317	JE2, ɸ3 int::Tn, ermB	(24)
NE401		JE2, SAUSA300_1417::Tn, ermB	(24)
NE479		JE2, comGA::Tn, ermB	(24)
NE492	SRX31046318	JE2, oppF::Tn (supposed to be SAUSA300_1793::Tn), ermB	(24)
NE513		JE2, sauUS1::Tn, ermB	(24)
NE558	SRX31046319	JE2, lukE::Tn, ermB	(24)
NE637	SRX31046320	JE2, cbf1::Tn, ermB	(24)
NE675	SRX31046321	JE2, sirB::Tn, ermB	(24)
NE701		JE2, comC::Tn, ermB	(24)
NE764		JE2, SAUSA300_1432::Tn, ermB	(24)
NE832		JE2, comEA::Tn, ermB	(24)
NE1075	SRX31046322	JE2, isdH::Tn, ermB	(24)
NE1085	SRX31046300	JE2, scpB::Tn, ermB	(24)
NE1173	SRX31046301	JE2, smc2::Tn, ermB	(24)
NE1244	SRX31046302	JE2, rluB::Tn, ermB	(24)
NE1342	SRX31046303	JE2, nirD::Tn (supposed to be smc::Tn), ermB	(24)
NE1354	SRX31046304	JE2, hla::Tn, ermB	(24)
NE1453		JE2, comGD::Tn, ermB	(24)
NE1712		JE2, comEB::Tn, ermB	(24)
NE1716		JE2, chs::Tn, ermB	(24)
NE1740		JE2, incorrect mutant (supposed to be scpA::Tn), ermB	(24)
NE1798		JE2, dut::Tn, ermB	(24)
NE1805		JE2, scn::Tn, ermB	(24)
NE1849		JE2, comFC::Tn, ermB	(24)
NE1854		JE2, comGC::Tn, ermB	(24)
NE1890		JE2, SAUSA330_1422::Tn, ermB	(24)
NE201KT	SRX31046305	NE201 with aphA-3 replacement and pT181, fixed strain	(23)
JW19	SRX31046306	JE2 with ɸ3 int::Tn from NE327, ermB	This work
JW20	SRX31046307	JE2 with sirB::Tn from NE675, ermB	This work
JW21	SRX31046308	JE2 with scpB::Tn from NE1085, ermB	This work
JW22	SRX31046309	JE2 with rluB::Tn from NE1244, ermB	This work
JW23	SRX31046311	JE2 with hla::Tn from NE1354, ermB	This work
BEI-NE492	SRX31046312	JE2, sdrH::Tn (supposed to be SAUSA300_1793::Tn) from BEI, ermB	(24)
BEI-NE637	SRX31046313	JE2, cbf1::Tn from BEI, ermB	(24)
BEI-NE1173	SRX31046314	JE2, smc2::Tn from BEI, ermB	(24)
BEI-NE1342	SRX31046315	JE2, SAUSA300_1918::Tn (supposed to be smc::Tn), ermB	(24)
Plasmids
pT181	J01764.1	Source of tetK	(40)
Bacterial sequences
JE2	CP020619.1	CC8, human host origin	(24)
USA300 FPR3757	CP000255.1	CC8, human host origin	(60)
USA300 TCH1516	CP000730.1	CC8, human host origin	(61)
NCTC 8325	CP000253.1	CC8, human host origin	(62)
Newman	AP009351.1	CC8, human host origin	(27)
COL	CP000046.1	CC8, human host origin	(63)
MSSA476	BX571857.1	CC1, human host origin	(64)
MW2	BA000033.2	CC1, human host origin	(65)
N315	NC_002745.2	CC5, human host origin	(66)
ED98	CP001781.1	CC5, avian host origin	(67)
Mu3	AP009324.1	CC5, human host origin	(68)
Mu50	BA000017.4	CC5, human host origin	(69)
JH1	CP000736.1	CC5, human host origin	(70)
JH9	CP000703.1	CC5, human host origin	(70)
EMRSA15/5096	CP007659.1	CC22, human host origin	(71)
TCH60	NC_017342.1	CC30, human host origin	www.ncbi.nlm.nih.gov
MRSA252	BX571856.1	CC30, human host origin	(64)
RF122/ET3-1	AJ938182.1	CC151, bovine host origin	(72)
JKD6008	NC_017341.1	CC239, human host origin	(73)
JKD6009	LR027876.1	CC239, human host origin	www.ncbi.nlm.nih.gov
0582/TW20	FN433596.1	CC239, human host origin	(74)
S0385	NC_017333.1	CC398, porcine/human host origin	(75)
LGA251	FR821779.1	CC425, bovine host origin	(76)
* Antibiotic resistance: ermB and EryR, erythromycin resistance; aphA-3, kanamycin resistance; tetK and tetM, tetracycline resistance.
